# Disruption of a six-nucleotide miRNA motif improves *PKD1* dosage and ameliorates polycystic kidney disease

**DOI:** 10.1101/2025.10.22.683929

**Authors:** Ronak Lakhia, Chunzi Song, Laurence Biggers, Maggie Zumwalt, Jesus Alvarez, Arvind Somasundaram, Harini Ramalingam, Patricia Cobo-Stark, Vishal Patel

## Abstract

Disrupting microRNA interactions to restore protein expression from haploinsufficient genes offers a promising precision-therapy strategy for monogenic disorders. *PKD1* heterozygosity underlies autosomal dominant polycystic kidney disease (ADPKD), a disorder affecting nearly 12 million people worldwide, where reduced *PKD1* dosage drives progressive cyst formation and kidney failure. We previously identified a 55-bp cis-repressive element in the *PKD1* 3′UTR. Here, we define a six-nucleotide miR-17 seed match within this element that is sufficient to reproduce *PKD1* repression. In vivo base substitution of this motif stabilizes *Pkd1* mRNA and increases polycystin-1 (PC1) protein levels, producing a robust reduction in cyst growth and preservation of kidney function in mouse models. To therapeutically recapitulate this effect, we developed a steric-blocking oligonucleotide that occludes the motif, stabilizes *PKD1* transcript levels, increases PC1 expression, and mitigates cyst-pathogenic events in both murine and patient-derived ADPKD cells. Together, these findings establish a minimal, targetable cis-regulatory motif and provide proof-of-concept for oligonucleotide-mediated *PKD1* derepression, while offering a potentially generalizable strategy to restore other haploinsufficient genes.
