## Supplemental Table 4 for "Disruption of a six-nucleotide miRNA motif improves *PKD1* dosage and ameliorates polycystic kidney disease"

### Sheet: Supplemental Table 4
SgRNA and HDR template for Pkd1RC*17 mice
Pkd1 3'UTR targeting SgRNA	5'-AAGTGCAGAAGCCCCATATG-3'
HDR Template	HDR1/T*G*CCAGTTCTTTTGGGTACAGGTATTGCTGCCTTCCTTACCTGTCCACATATGGGGCTTCTGTGTCCCAAAAAGGCTGTGTGGCCAGCCAGGACCCAGGGTCCCCTCCCCACAGGAGGACAC*A*G/AlT-R-HDR2/
Genotyping Primers (5'-3')
Kspcre	F +6: TGT TTT AGG ATC ACT GAG GCA CT
	F -1: CCC TTG GCA TTA GTT CTC CCA
	R: AGA ACA GCT GAG CAT CAG AAT AAA C
LoxP	F: CCG CTG TGT CTC AGT GTC TG
	R: CAA GAG GGC TTT TCT TGC TG
*17	F: TAT GGG GCT TCT GTG TCC CAA A
	R: CCA CAG TAG TCC TGC CCT TG
WT mir17 binding site	F: TAG GCC CTA GGG GTC TTG GC
	R: CTG GCC ACA CAG CCT TTT TAA AGT GC
RC	F: CAA AGG TCT GGG TGA TAA CTG GTG
	R: CAG GAC AGC CAA ATA GAC AGG G
3’UTR	F: CTA GGG GTC TTG GCC ATT CC
	R: CTG AAC CTG AGG ACT TGG GG
SV40	F: GGG AGG TGT GGG AGG TTT TT
	R: TCA AGG CTC ATT TCA GGC CC
Puromycin	F: TGA CCG AGT ACA AGC CCA C
	R: ACA CCT TGC CGA TGT CGA G
Recombination PCR	F: CCG CTG TGT CTC AGT GTC TG
	R: TCG TGT TCC CTT ACC AAC CCT C
qRT-PCR Primers (5'-3')
WT vs *17 Allele-specific	WT F: GCT TCT GCA CTT TAA AAA GGC
	*17 F: GCT TCT GTG TCC CAA AAA GGC
	R: GCT GGG TAC TCA CTT GGT CC
c-Myc	F: CTG AGC CCC TAG TGC TGC ATG A
	R: GGG GTT TGC CTC TTC TCC ACA G
Pkd2	F: GCG TGG TAC CCT CTT GGC AGT T
	R: CAC GAC AAT CAC AAC ATC C
Ppara	F: GGC TTC TTT CGG CGA ACT ATT
	R: CCG ATC ACA CTT GTC GTA CAC
Ppargc1a	F: TAT GGA GTG ACA TAG AGT GTG CT
	R: CCA CTT CAA TCC ACC CAG AAA G
Mrc1	F: CGG AAT TTC TGG GAT TCA GCT TC
	R: CTC TGT TCA GCT ATT GGA CGC
Arg1	F: CTC CAA GCC AAA GTC CTT AGA G
	R: AGG AGC TGT CAT TAG GGA CAT C
Acta2	F: GTC CCA GAC ATC AGG GAG TAA
	R: TCG GAT ACT TCA GCG TCA GGA
Ym1	F: CAG GTC TGG CAA TTC TTC TGA A
	R: GTC TTG CTC ATG TGT GTA AGT GA
Ccl2	F: TTA AAA ACC TGG ATC GGA ACC AA
	R: GCA TTA GCT TCA GAT TTA CGG GT
SgRNA for CRISPR Csm mRNA sensor
Pkd1 exon 4 CSM SgRNA	5' CAGCCACGCCAGACCACAGTTGCACTCAAATG 3'
